# *In utero* estrogenic endocrine disruption alters the stroma to increase extracellular matrix density and mammary gland stiffness

**DOI:** 10.1101/749044

**Authors:** Clarissa Wormsbaecher, Andrea R. Hindman, Alex Avendano, Marcos Cortes, Andrew Bushman, Lotanna Onua, Claire E. Kovalchin, Alina R. Murphy, Hannah L. Helber, Ali Shapiro, Kyle Voytovitch, Xingyan Kuang, Jonathan W. Song, Craig J. Burd

## Abstract

*In utero* endocrine disruption is linked to increased risk of breast cancer later in life. Despite numerous studies establishing this linkage, the long-term molecular changes that predispose mammary cells to carcinogenic transformation are unknown. Several lines of evidence indicate the stroma mediates endocrine disruption following early-life (or *in utero)* exposure. Herein, we utilized BPA as a model of estrogenic endocrine disruption to analyze the long-term consequences in the stroma. Using RNA-seq transcriptional profiling of adult primary fibroblasts isolated from female mice exposed to BPA *in utero*, we identified deregulated genes associated with the extracellular matrix. Specifically, multiple collagen genes had increased expression in exposed mice. In line with the transcriptional data, collagen deposition is increased in adult BPA-exposed mice. We further demonstrate *in vitro* that fibroblasts exposed to BPA *in utero* remodel a collagen matrix, thereby decreasing permeability of the collagen matrix. These alterations to the mammary gland resulted in increased gland stiffness in the adult mice. Our data connects early life endocrine disruption to breast density. Interestingly, increased collagen deposition and gland stiffness were not observed in the developing glands of younger mice, suggesting risk factors for breast cancer continue to develop throughout life following these exposures. Finally, we assessed whether *in utero* exposure to two other endocrine disruptors, BPS and DES, also increase breast stiffness in adult mice. While DES increased breast stiffness, BPS did not, suggesting this BPA alternative may in fact pose less breast cancer risk than its predecessor. As breast stiffness, extracellular matrix density, and collagen deposition have been directly linked to breast cancer risk, these data mechanistically link endocrine disruptor exposures and molecular alterations to increased disease susceptibility in the gland.
