## Supplemental File 1 for "*In utero* estrogenic endocrine disruption alters the stroma to increase extracellular matrix density and mammary gland stiffness"

### Sheet: Sheet1
Real-Time PCR Primers
Primer Name	Sequence
Col8a1 e1 F	GGCAAAGGAGAAGTACCGTTAG
Col8a1 e2 R	GGCATTCCATGACCTGGTAAA
Col6a3 e37 F	ACCAAGGAAGTTTCAATACGAA
Col6a3 e38 R	GGTTCTGTGTTCACCATGAG
Col15a1 e38 F	TCAAGGGCCAAGTGCTTT
Col15a1 e39 R	GACCGTCAAAGGAGTAGATTGG
Col6a1 e32 F	GGTGCAGACATTCAGGTAGTT
Col6a1 e33 R	AAGCCTTGGCAGGAAATGA
Col5a3 e63 F	CCGATGGAGAGTACTGGATTG
Col5a3 e64 R	TCACCGTCTCAAACTTCTTGT
Col6a2 e23 F	GATGCTGCGACTGTGAGAA
Col6a2 e24 R	TCCAAGGTGAAGTTGGTGTAG
Col4A2 e41 F	CCTGGTGTACTCGGTCTT
Col4A2 e42 R	AATCCTTGGTCGCCTTTG
Col5a2 e48 F	TGGTCCAAATGGTGAACAA
Col5a2 e50 R	CCAGGGTTTCCTTCCTTTC
Col5a1 e63 F	AGGGAGCCAGAATCACTT
Col5a1 e65 R	GCCTTCAGCATCCACATAG
Col4a1 e50 F	TGTGGATCGGCTATTCCT
Col4a1 e51 R	GGGCGCTTCTAAACTCTTC
Col12a1 e62 F	CCTGGTGAACGAGGTTTG
Col12a1 e64 R	GTTCGGGATTCGCCTTG
Col1a1 e38 F	CTCCTGGTTCTCCTGGTTCT
Col1a1 e40 R	GACCGTTGAGTCCGTCTTTG
Col1a2 e4 F	CTGCTCAGTATTCTGACAAAGGA
Col1a2 e5 R	CTCCAACAGCACCAGGAG
Col3a1 F	CCTGGTGGAAAGGGTGAAAT
Col3a1 R	CGTGTTCCGGGTATACCATTAG
Rpl36a e3 F	GCGTTACGACAGGAAACAGA
Rpl36a e4 R	CTCTTAATAGCCAGCATCCTCTTAG
